# Development of Gene Editing Strategies for Human **β**-Globin (HBB) Gene Mutations

**DOI:** 10.1101/2020.01.16.908319

**Authors:** Batuhan Mert Kalkan, Ezgi Yagmur Kala, Melek Yuce, Medine Karadag Alpaslan, Fatih Kocabas

## Abstract

Recent developments in gene editing technology have enabled scientists to modify DNA sequence by using engineered endonucleases. These gene editing tools are promising candidates for clinical applications, especially for treatment of inherited disorders like sickle cell disease (SCD). SCD is caused by a point mutation in human β-globin gene (HBB). Clinical strategies have demonstrated substantial success, however there is not any permanent cure for SCD available. CRISPR/Cas9 platform uses a single endonuclease and a single guide RNA (gRNA) to induce sequence-specific DNA double strand break (DSB). When this accompanies a repair template, it allows repairing the mutated gene. In this study, it was aimed to target HBB gene via CRISPR/Cas9 genome editing tool to introduce nucleotide alterations for efficient genome editing and correction of point mutations causing SCD in human cell line, by Homology Directed Repair (HDR). We have achieved to induce target specific nucleotide changes on HBB gene in the locus of mutation causing SCD. The effect of on-target activity of bone fide standard gRNA and newly developed longer gRNA were examined. It is observed that longer gRNA has higher affinity to target DNA while having the same performance for targeting and Cas9 induced DSBs. HDR mechanism was triggered by co-delivery of donor DNA repair templates in circular plasmid form. In conclusion, we have suggested methodological pipeline for efficient targeting with higher affinity to target DNA and generating desired modifications on HBB gene.

Graphical abstract

**Highlights:**

- HBB gene were targeted by spCas9 in close proximity to the SCD mutation
- Long gRNA, which is designed to target SCD mutation, is sickle cell disease specific and exhibits indistinguishable level of cleavage activity on target locus.
- Functional HBB HDR repair templates with 1 Kb and 2 Kb size were generated to cover all known mutations in the HBB gene.
- Replacement of PAM sequence in HDR template with HindIII recognition sequence allowed a quick assessment of the HDR efficiency.
- HDR template: Cas9-GFP vector 2:1 ratio yielded the highest HDR events/GFP+ cells.
