## Supplementary file 1 for "Development of Gene Editing Strategies for Human **β**-Globin (HBB) Gene Mutations"

### Sheet: CAS-OFFinder data
Supplementary File 1: Off-target analysis by Cas-OFFinder			standard gRNA (target sequence GTCTGCCGTTACTGCCCTGTNGG)	HBB long-gRNA (target sequence (tg)*GAGAAGTCTGCCGTTACTGCCCTGTNGG)
Bulge Type	Bulge Size	Mismatch	Number of Found Targets	Number of Found Targets	Ratio to standard gRNA	Percent reduction	Fold Reduction
DNA	1	1	2	2	100	0	1
DNA	1	2	6	4	66.6667	33.3333	0.666667
DNA	1	3	73	6	8.21918	91.7808	-12.1667
DNA	1	4	1351	9	0.666173	99.3338	-150.111
DNA	1	5	14805	69	0.466059	99.5339	-214.565
DNA	1	6	120913	623	0.515246	99.4848	-194.082
DNA	1	7	783667	5224	0.66661	99.3334	-150.013
DNA	1	8	4047325	39672	0.980203	99.0198	-102.02
DNA	1	9	15908759	255001	1.6029	98.3971	-62.387
DNA	2	1	1	1	100	0	1
DNA	2	2	9	3	33.3333	66.6667	-3
DNA	2	3	112	1	0.892857	99.1071	-112
DNA	2	4	1314	8	0.608828	99.3912	-164.25
DNA	2	5	13705	51	0.372127	99.6279	-268.725
DNA	2	6	106008	577	0.544299	99.4557	-183.723
DNA	2	7	643442	5066	0.787328	99.2127	-127.012
DNA	2	8	3260120	34912	1.07088	98.9291	-93.3811
DNA	2	9	13729364	203485	1.48212	98.5179	-67.4711
RNA	1	1	4	2	50	50	0.5
RNA	1	2	15	3	20	80	-5
RNA	1	3	318	6	1.88679	98.1132	-53
RNA	1	4	4125	16	0.387879	99.6121	-257.812
RNA	1	5	37477	200	0.533661	99.4663	-187.385
RNA	1	6	277835	1974	0.710494	99.2895	-140.747
RNA	1	7	1739760	14880	0.85529	99.1447	-116.919
RNA	1	8	8712124	100712	1.156	98.844	-86.5053
RNA	1	9	32275951	531808	1.64769	98.3523	-60.691
RNA	2	1	4	1	25	75	-4
RNA	2	2	75	4	5.33333	94.6667	-18.75
RNA	2	3	1392	8	0.574713	99.4253	-174
RNA	2	4	15471	123	0.795036	99.205	-125.78
RNA	2	5	136710	1353	0.989686	99.0103	-101.042
RNA	2	6	859044	9746	1.13452	98.8655	-88.1432
RNA	2	7	4496779	60420	1.34363	98.6564	-74.4253
RNA	2	8	18655314	328430	1.76052	98.2395	-56.8015
RNA	2	9	64155334	1590347	2.4789	97.5211	-40.3405
X	0	0	1	1	100	0	1
X	0	1	0	0	100	0	1
X	0	2	1	0	0	100	NA
X	0	3	4	0	0	100	NA
X	0	4	66	2	3.0303	96.9697	-33
X	0	5	683	0	0	100	NA
X	0	6	5949	27	0.453858	99.5461	-220.333
X	0	7	43320	231	0.533241	99.4668	-187.532
X	0	8	221174	1533	0.693119	99.3069	-144.275
X	0	9	1053240	8891	0.844157	99.1558	-118.461
Sum			171323146	3195432	1.86515
*could not be included due to 25 target sequence limitation in Cas-OFFinder platform.

### Sheet: Figure
Mismatch	1	2	3	4	5	6	7	8	9
standard gRNA	2	6	73	1351	14805	120913	783667	4047325	15908759
HBB long-gRNA	2	4	6	9	69	623	5224	39672	255001
Number of Found Targets
